# An essential role for miR-15/16 in Treg suppression and restriction of proliferation

**DOI:** 10.1101/2023.03.26.533356

**Authors:** Kristina Johansson, John D. Gagnon, Simon Zhou, Marlys S. Fassett, Andrew W. Schroeder, Robin Kageyama, Rodriel A. Bautista, Hewlett Pham, Prescott G. Woodruff, K. Mark Ansel

**Affiliations:** Department of Microbiology and Immunology, University of California, San Francisco, California, USA; Sandler Asthma Basic Research Center, University of California, San Francisco, California, USA; Department of Medicine, Division of Pulmonary and Critical Care Medicine, University of California, San Francisco, California, USA; Department of Medical Biochemistry and Cell Biology, University of Gothenburg, Gothenburg, Sweden; Department of Dermatology, University of California, San Francisco, California, USA; Department of Medicine, Genomics CoLab, University of California, San Francisco, California, USA

**Keywords:** T regulatory cell (Treg), miR-15, miR-16, immunosuppression, miRNA, effector Treg, TCF1

## Abstract

The miR-15/16 family is a highly expressed group of tumor suppressor miRNAs that target a large network of genes in T cells to restrict their cell cycle, memory formation and survival. Upon T cell activation, miR-15/16 are downregulated, allowing rapid expansion of differentiated effector T cells to mediate a sustained immune response. Here, using conditional deletion of miR-15/16 in immunosuppressive regulatory T cells (Tregs) that express FOXP3, we identify new functions of the miR-15/16 family in T cell immunity. miR-15/16 are indispensable to maintain peripheral tolerance by securing efficient suppression by a limited number of Tregs. miR-15/16-deficiency alters Treg expression of critical functional proteins including FOXP3, IL2Rα/CD25, CTLA4, PD-1 and IL7Rα/CD127, and results in accumulation of functionally impaired FOXP3^lo^CD25^lo^CD127^hi^ Tregs. Excessive proliferation in the absence of miR-15/16 inhibition of cell cycle programs shifts Treg diversity and produces an effector Treg phenotype characterized by low expression of TCF1, CD25 and CD62L, and high expression of CD44. These Tregs fail to control immune activation of CD4^+^ effector T cells, leading to spontaneous multi-organ inflammation and increased allergic airway inflammation in a mouse model of asthma. Together, our results demonstrate that miR-15/16 expression in Tregs is essential to maintain immune tolerance.

**Highlights:**

- Treg-specific miR-15/16 expression is essential to prevent systemic tissue inflammation
- miR-15/16 restrict Treg proliferation and regulate expression of the key functional Treg molecules FOXP3, IL2Rα, CTLA4, PD-1 and IL7Rα
- miR-15/16 limit formation of effector Tregs and is necessary for high suppressive capacity
