## Supplementary Table S1 for "An essential role for miR-15/16 in Treg suppression and restriction of proliferation": Table S1.xlsx

### Sheet: Sheet1
Ensembl_ID	Gene	Mean_Normalized_Counts	condition-CD25hivsCD25lo.log2FC	condition-CD25hivsCD25lo.FC	condition-CD25hivsCD25lo.RawP	condition-CD25hivsCD25lo.FDR	condition-cKOvsWT.log2FC	condition-cKOvsWT.FC	condition-cKOvsWT.RawP	condition-cKOvsWT.FDR	CD25hi_1.norm	CD25hi_2.norm	CD25hi_3.norm	CD25lo_1.norm	CD25lo_2.norm	WT_1.norm	WT_3.norm	WT_2.norm	WT_4.norm	cKO_1.norm	cKO_2.norm	cKO_3.norm	cKO_4.norm	cKO_5.norm
ENSMUSG00000021733	Slc4a7	4768.19	-0.524452	0.695223	3.03663e-07	5.36987e-05	0.725053	1.65296	4.00805e-22	4.35675e-19	3084.7	3272.7	2843.4	4249	4574	4391	3742	4282.9	3477.8	6416.8	6662.7	6646.8	6493.3	6617.6
ENSMUSG00000047507	Baiap3	810.428	-0.880932	0.543016	3.50416e-05	0.00214881	1.06381	2.09044	5.46135e-12	1.56223e-09	327.4	421.7	319.9	526.5	786.2	588.3	688.2	612.6	592	1422.8	1265.8	1500.9	1056.2	1237.5
ENSMUSG00000019920	Lims1	3519.42	-0.324292	0.79869	0.000954323	0.0231268	0.466088	1.38136	9.90762e-11	1.8894e-08	2680.4	3017	2764.1	3597.9	3463.8	3138.4	3044.6	3448.6	2746.1	4069.8	4281.8	4281.6	4246.8	4490.9
ENSMUSG00000022508	Bcl6	1690.53	-0.45117	0.731449	0.000543346	0.0157907	0.546193	1.46023	1.12602e-08	1.1769e-06	1071.4	1320.1	1368.5	1639.4	1787.4	1412	1538.1	1545.2	1338.1	1958.3	2063.7	2345.7	2140.4	2139.3
ENSMUSG00000033107	Rnf125	1123.5	-0.94362	0.519927	0.00102056	0.024438	0.912439	1.88223	1.34318e-05	0.000519587	572.3	325.9	454.2	920.2	814.5	1168.3	1187.3	864.9	549.8	1702.8	1556.9	1590.4	1978.4	2043
ENSMUSG00000033083	Tbc1d4	10127.2	0.399266	1.31884	0.000447116	0.0138596	0.482648	1.39731	7.06923e-09	8.1089e-07	8678.2	7898	9480.1	6216.6	6955.8	9584.8	8954.9	10183.2	8614.3	11671	12016.8	14052.8	12753.5	14720.7
ENSMUSG00000057606	Colq	1021.06	0.697406	1.62159	0.000211742	0.0084841	0.726429	1.65454	1.1624e-07	8.9612e-06	957.9	859.7	1056.4	579.2	602.5	830.9	708.5	698.9	1098.6	1368.9	1349.5	1492.1	1386.3	1305.5
ENSMUSG00000024085	Man2a1	4562.82	-0.25186	0.839813	0.00201057	0.0381143	0.499072	1.4133	9.3224e-17	5.62969e-14	3986.3	4180.2	3856.2	4762.7	4780.9	3872.5	3999.2	3791.5	3630.9	5636.4	5377.4	4956.2	5807.1	5242
ENSMUSG00000015314	Slamf6	11168.3	-0.237838	0.848015	9.23083e-05	0.00460077	0.246963	1.18671	3.08293e-08	2.83995e-06	9094.7	8781.2	9426	10774.7	10689.1	11111.3	10622.1	10794.7	10796.2	12056	13699.2	12720.3	13026.6	12763.5
ENSMUSG00000027636	Sla2	1900.67	-0.388603	0.763869	3.27309e-05	0.00206088	0.615382	1.53196	4.96235e-19	3.59605e-16	1624.9	1529.9	1581.1	1965.8	2168.9	1646.2	1486.2	1480.8	1471.7	2244.9	2233	2407	2332.5	2436.4
ENSMUSG00000038855	Itpkb	20803	-0.275345	0.826253	4.36416e-07	7.50635e-05	0.259087	1.19672	9.71339e-11	1.88544e-08	18476.6	16972.5	17369.4	21003.9	21615.3	20352.5	19446.9	19952.5	18699.3	23918.2	23966.6	23009.3	22974.5	23483.9
ENSMUSG00000024300	Myo1f	2826.42	-0.860217	0.55087	6.97305e-06	0.000630435	0.703561	1.62852	4.9715e-07	3.15316e-05	1243.1	1202.9	1464.2	2676.9	2054.9	2969.7	2185.6	2886.2	2146.9	4334.7	3085.8	4701.1	4350.9	4267
ENSMUSG00000060791	Gmfg	2164.4	-0.592967	0.662978	1.84963e-05	0.00132422	0.507256	1.42134	5.55971e-07	3.45545e-05	1328.5	1534	1392.7	1804	2475.7	1844.1	1942.7	2057.4	1994.8	2847.5	2562.2	2700	2672.5	3145.6
ENSMUSG00000034796	Cpne7	426.775	-1.55484	0.340366	0.00210655	0.039248	2.08728	4.24947	1.41787e-08	1.41396e-06	83.5	151.8	50.3	334.6	224.1	216.6	204.3	109.2	282.6	1049.1	799.8	1411.3	409.1	648.6
ENSMUSG00000032265	Fam46a	1046.7	-0.540274	0.68764	0.00249541	0.0442066	0.801975	1.74349	1.09999e-09	1.66067e-07	924.1	862.7	619.5	1112	1221.2	797.6	852.9	698.9	768.7	1565.7	1276.9	1390.9	1214.2	1348.4
ENSMUSG00000050600	Zfp831	9287.26	-0.294637	0.815278	0.000319576	0.0112035	0.252295	1.1911	2.61368e-05	0.000893419	7353.5	6708.3	6919.9	8849.8	8307.2	8794.5	9934.9	9754	8434.5	11098.7	11356.5	10764.9	10425.1	11319.9
ENSMUSG00000027330	Cdc25b	4354.27	-0.598663	0.660366	6.48416e-05	0.00358881	0.475746	1.39064	1.52575e-05	0.000578124	3254.6	2330.5	3340.1	3762.5	5250.2	3790.2	3752.1	4201	3968	5644.9	5297.4	5279.3	5670.1	5418.8
ENSMUSG00000025809	Itgb1	22059.4	-0.681983	0.623308	1.63514e-06	0.00020911	0.478183	1.39299	4.70614e-06	0.000211387	12493.8	11685.1	13857.2	19515.5	21167.2	22631.8	19241.5	25253.2	16818.6	28999.2	25073.3	30221.6	28412.6	33460.6
ENSMUSG00000015745	Plekho1	655.35	-0.919999	0.528509	9.28208e-06	0.000779252	0.726517	1.65464	1.66833e-06	8.51396e-05	336.8	407.4	391.4	599.2	833.6	534.2	511.3	626.8	481	878.9	786.8	1042.4	772.2	972.9
ENSMUSG00000052609	Plekhg3	486.849	-1.8617	0.275152	2.2112e-08	5.99746e-06	0.747593	1.67899	0.00157553	0.0224142	56.3	103.9	119.8	323.7	354.3	409.2	375.1	651.9	454.3	579	680.8	806.9	957.2	943.6
ENSMUSG00000025997	Ikzf2	30051.2	0.35874	1.28231	1.13604e-06	0.000160227	0.249611	1.18889	3.95498e-06	0.000184464	28031.9	27389.5	28925.5	21397.7	22455	29174.1	28881.6	32005.2	27600.3	35978.9	32968.3	35948.7	32844.5	37115.6
ENSMUSG00000045362	Tnfrsf26	1657.11	-0.760755	0.590187	0.000657902	0.0178787	0.718519	1.64549	1.172e-05	0.000456618	1169	700.8	1316.3	1530.3	2070	1172.5	1351	1398.9	1447	2122.9	2367.8	2017.7	2585.5	1949.9
ENSMUSG00000021728	Emb	5488.16	-0.732074	0.602038	8.04258e-07	0.000121971	0.500107	1.41432	4.3548e-06	0.000199733	3497.5	3141.3	3654.2	6202.1	5195.7	4867.9	5707	5579.2	3768.6	7212.4	6849.6	6413.2	7573.5	7172.1
ENSMUSG00000045573	Penk	3056.65	1.69025	3.22713	1.18241e-05	0.000942185	0.92161	1.89423	0.00109142	0.0169968	1906.4	2021.9	2141.7	591.9	662.1	3058.2	2778.3	3242.2	1453.2	4750.9	2590.1	6520.3	4812.9	6263
ENSMUSG00000019189	Rnf145	7555.96	-0.257144	0.836743	1.8642e-05	0.00132594	0.196362	1.14581	8.66376e-06	0.000356213	6499.7	6489.4	6721.8	8055.1	7648.2	7575.2	7029.5	7111.3	7216.6	8607.8	8561.8	8042.6	8170.6	8053.9
ENSMUSG00000038648	Creb3l2	1239.55	0.50294	1.4171	0.00292746	0.0492708	0.389881	1.31029	0.00156172	0.0222781	945.7	1301.7	1233.2	874.7	762	1070.4	1132.5	1184.9	1250.7	1437.9	1263	1695.5	1609.3	1592.2
ENSMUSG00000030527	Crtc3	4823.57	-0.404806	0.755338	0.00026198	0.00974924	0.315636	1.24456	0.000106036	0.00288626	3943.2	3696.4	3722.8	4851.8	5177.5	4881.4	4619.3	4905.4	3647.4	5364.9	5624.8	5624.8	5770.1	5700.2
ENSMUSG00000074221	Zfp568	772.991	-0.591189	0.663796	0.00199823	0.0380217	0.429881	1.34712	0.00212016	0.0276333	468.2	542.9	566.4	716.5	868	762.2	848.8	704.4	538.5	926.2	976.5	893.5	1018.2	991.7
ENSMUSG00000028927	Padi2	912.672	-0.803685	0.572884	9.41039e-05	0.00465489	0.688177	1.61125	5.23739e-06	0.000230857	632.3	540.9	624.3	1037.5	1054.7	875.7	891.5	614.8	566.3	1081.3	1136.5	1112.5	1364.3	1244.9
ENSMUSG00000033855	Ston1	645.502	1.149	2.2176	0.00026069	0.00972691	0.704598	1.62969	0.00207422	0.0271976	426.9	643.7	757.7	172.8	377.5	435.2	629.3	546	581.7	987.6	698.4	827.3	916.2	1036.7
ENSMUSG00000052928	Ctif	337.626	1.17425	2.25675	3.82556e-05	0.00229599	0.634431	1.55233	0.00199502	0.0263818	342.4	353.4	339.2	188.2	117.1	204.1	349.7	253.4	344.3	494.8	378.5	472.1	424.1	465.5
ENSMUSG00000009090	Ap1b1	5307.98	-0.389911	0.763177	0.000366974	0.0123665	0.382733	1.30381	1.96275e-06	9.92332e-05	4585.8	4373.8	4232.2	5218.3	6306.9	4204.6	4761.6	5120.5	4772.7	5834.1	6510.1	5676.4	6737.3	5977.4
ENSMUSG00000027546	Atp9a	1351.88	0.558731	1.47297	0.00275603	0.0471736	0.521067	1.43502	0.0001381	0.00358268	1275.9	1590	1285.4	1095.7	782.2	1276.6	1122.3	1253.6	964	1602.6	1463.9	1963.2	1555.3	1695.7
ENSMUSG00000017639	Rab11fip4	5070.12	-0.463586	0.725182	1.63147e-05	0.00121107	0.27798	1.2125	0.000427673	0.00833119	3759.3	4057	3573	5271	5198.7	5206.3	4459.7	5555.2	4307.2	6248.4	5826.6	6067.7	5767.1	5684.5
ENSMUSG00000037656	Slc20a2	512.678	1.16532	2.24283	1.27925e-05	0.000991349	0.577995	1.49277	0.00268457	0.0326778	433.4	694.7	343.1	209.1	228.1	490.4	528.6	440.1	379.2	641.4	676.1	690.1	675.1	748
ENSMUSG00000050232	Cxcr3	2178.54	-0.723624	0.605574	7.81116e-05	0.00418892	0.539418	1.45339	5.99311e-05	0.0017848	1477.6	1224.3	1569.5	2126.8	2576.6	2018	1942.7	1746.2	1934.2	2439.8	2084.2	3013.4	2948.6	3397.7
ENSMUSG00000004698	Hdac9	317.103	2.02543	4.07113	1.68129e-05	0.00122865	0.972895	1.96277	0.00414887	0.044388	200.8	483.8	324.7	125.5	39.4	291.6	151.5	334.2	168.5	525	461.3	445.8	494.1	393.3
ENSMUSG00000001700	Gramd3	2742.67	-0.626438	0.647774	3.91953e-06	0.000410774	0.386385	1.30711	0.000104466	0.00285313	1978.6	1838.5	1994.8	3030.6	2951.1	2302.2	2922.6	2423.2	2452.1	3272.3	3241.1	2949.2	3994.8	3046.2
ENSMUSG00000021678	F2rl1	1727.91	-0.986589	0.50467	2.31394e-09	7.95995e-07	0.639806	1.55812	1.31706e-07	1.00115e-05	1068.6	1251.8	906.5	2289.5	1972.1	1493.2	1542.1	1202.3	1428.5	2321.5	2364.1	2431.4	1885.4	2033.6
ENSMUSG00000097636	Mirt1	1387.55	-0.860715	0.55068	0.000206036	0.00831286	0.748173	1.67966	1.13675e-05	0.000448071	824.7	1167.3	769.3	1515.7	1826.8	819.5	1188.4	1252.6	1038	1928.9	1982.8	2129.6	1624.3	1357.8
ENSMUSG00000013236	Ptprs	4756.54	0.77067	1.70606	3.44065e-08	8.66553e-06	0.31644	1.24525	0.00195378	0.0259629	4720	4184.3	4685.4	2388.6	2922.8	4876.2	4130.3	5346.6	4301	5482.2	5003.5	6240.9	5670.1	6639.6
ENSMUSG00000024065	Ehd3	3726.03	-0.549186	0.683405	0.000878961	0.0219414	0.383485	1.30449	0.00156676	0.0223207	3262.1	2808.2	2334	4162.6	4036	3611.1	3155.4	2698.4	4053.3	4719.7	4699.4	4247.6	4593.9	3782.7
ENSMUSG00000028906	Epb41	7101.58	-0.349475	0.78487	0.000287403	0.0103937	0.224529	1.1684	0.00152128	0.021787	5778.3	6428.2	5650.9	7400.5	7767.3	6991	6902.5	7111.3	5981.3	8222.8	8453.9	7148.1	7972.6	7613.5
ENSMUSG00000035199	Arl6ip5	5003.72	-0.292035	0.816749	0.00267399	0.0461051	0.234002	1.17609	0.00106713	0.0167143	4475.1	4708.9	3971.2	5312.8	5424.8	4983.5	4662	4768.9	4272.2	5250.4	5040.7	5560.6	5838.1	5782.8
ENSMUSG00000009739	Pou6f1	2283.4	-0.488094	0.712966	0.0016714	0.0331554	0.658528	1.57847	8.65065e-09	9.31016e-07	2108.1	1934.3	1745.4	2796.9	2615	1735.8	1997.5	1505.9	1746.1	2788.9	3380.6	2731.1	2489.5	2392.4
ENSMUSG00000023830	Igf2r	15754.5	0.420912	1.33877	6.78575e-06	0.000620068	0.329304	1.25641	1.64382e-06	8.46839e-05	15788.7	17998.3	16588.5	13311.6	11772	14171.6	13269.2	14002	15006.7	16023.6	19179.8	16683.7	19075.8	17691.6
ENSMUSG00000029632	Ndufa4	1652.2	0.724429	1.65225	7.89617e-05	0.00420933	0.484646	1.39924	0.000312007	0.00656182	1519.9	2061.6	1784.1	1247.5	916.4	1282.8	1370.3	1795.3	1227.1	1918.5	1859.1	2043	2046.4	2058.7
ENSMUSG00000027009	Itga4	32599.7	-0.378692	0.769134	3.93134e-08	9.72766e-06	0.157492	1.11535	0.0018678	0.0252211	26669.7	25776.1	25442.3	33128	34384.5	32738.3	33615.7	33385.5	30156.3	34651.7	36550.7	34089.6	39402.7	36404.3
ENSMUSG00000038886	Man2a2	5560.15	-0.526759	0.694112	0.00022102	0.00873184	0.472406	1.38742	6.62272e-06	0.000285671	4553	4417.6	4402.3	6040.2	6804.4	4370.2	4653.8	4027.4	5829.2	7091.3	7250.4	6623.5	6274.2	5504.6
ENSMUSG00000021929	Kpna3	2230.07	0.494201	1.40854	0.000239759	0.00925635	0.39299	1.31311	6.83561e-05	0.00198142	2050.9	2514.9	2582.4	1612.1	1771.3	1986.7	2068.7	1824.8	1951.6	2422.8	2309.2	2412.9	2803.6	2909.2
ENSMUSG00000024642	Tle4	2480.48	-0.58193	0.668069	3.24203e-07	5.64514e-05	0.309154	1.23898	0.000219834	0.00499914	1988.9	1811	1842.1	2673.2	2958.1	2329.3	1983.3	2314	2575.5	2841.8	2821.7	2729.2	3093.6	2764.8
ENSMUSG00000044468	Fam46c	6303.37	-0.595469	0.661829	9.05175e-07	0.000132985	0.254556	1.19297	0.00424248	0.045123	3927.2	5286.4	4421.6	6683.1	7050.7	5852.9	6929.9	6180.9	5473.6	7244.6	7870.8	6845.4	7407.5	7072.7
ENSMUSG00000030029	Lrig1	8545.04	0.56555	1.47995	1.3169e-08	3.95183e-06	0.212267	1.15851	0.00360148	0.039986	8715.7	8205.7	8750.4	5957.5	5606.4	8936.1	7567.3	9267	7886.7	10096.8	9290	10588.8	8835.7	9926.4
ENSMUSG00000040687	Madd	10653.7	-0.498997	0.707599	1.13373e-06	0.000160227	0.310257	1.23993	3.84149e-05	0.00123908	9336.8	8387	8085.5	12598.7	11717.5	9655.6	9350.4	8728.6	11100.4	12545.1	12952.4	12033.2	11068.2	11591.8
ENSMUSG00000007029	Vars	8003.18	0.394625	1.3146	3.26498e-09	1.09641e-06	0.224755	1.16858	4.38085e-06	0.000200083	8765.4	8508.2	8332.9	6762.2	6222.1	7810.5	7133.2	7076.3	7830.2	8702.4	8892.9	8624.6	8831.7	8551.9
ENSMUSG00000030651	Art2b	3744.42	-0.435877	0.739244	0.000977773	0.0236544	0.363035	1.28613	0.000189691	0.00448248	3380.3	2666.6	3496.7	4092.6	4515.4	2935.3	2951.1	3475.9	3779.9	4261.8	4231.6	4042.2	4152.8	4439.6
ENSMUSG00000009575	Cbx5	3927.83	0.368074	1.29063	0.000246865	0.00943572	0.433307	1.35033	4.5304e-09	5.59608e-07	4083.9	4800.6	4220.6	3380.6	3388.1	3416.4	3030.4	3150.5	3467.5	4257.1	4928.2	4263.1	4338.9	4263.9
ENSMUSG00000052013	Btla	5701.21	-0.418655	0.748122	0.00106086	0.0250053	0.347886	1.27269	0.000216306	0.00495948	5391.7	4223	5002.4	7204.1	5821.4	4788.8	5080.8	4595.3	5673	6685.5	6900.7	6602	5881.2	5967
ENSMUSG00000026728	Vim	18136.6	0.365534	1.28836	6.17855e-06	0.000584133	0.181822	1.13432	0.00220378	0.0282931	19929.8	17590.8	19407.7	13849.9	15610.2	17388	17371	17541.3	16985.1	20836	18605	18871.7	21254.2	18671.8
ENSMUSG00000049985	Ankrd55	505.208	1.04277	2.06018	1.56275e-05	0.00117239	0.537452	1.45141	0.00223121	0.0285333	468.2	791.4	494.8	291.9	275.5	457.1	340.5	412.8	477.9	640.5	630.6	631.7	571.1	589
ENSMUSG00000000627	Sema4f	665.139	-0.808019	0.571166	1.9265e-05	0.00135857	0.446736	1.36295	0.00134191	0.0197382	509.4	559.2	391.4	871.1	832.6	583.1	589.6	475	625.9	785.2	817.5	658.9	778.2	834.8
ENSMUSG00000032053	Pou2af1	308.506	-1.75615	0.296036	1.16347e-06	0.000162471	0.796175	1.73649	0.00260052	0.0318329	98.5	160.9	148.8	293.7	625.7	180.1	217.5	318.9	227.1	329.2	489.2	462.3	361.1	405.9
ENSMUSG00000017897	Eya2	580	-1.17521	0.442819	3.42574e-06	0.000368829	0.548555	1.46262	0.00319278	0.0371145	368.7	425.8	278.3	883.8	730.7	448.8	598.8	356	516.9	668.8	664	688.1	878.2	613
ENSMUSG00000020846	Rflnb	2850.72	-1.29164	0.408487	1.97607e-10	1.07194e-07	0.586009	1.50109	8.56319e-05	0.00241145	1610.9	2059.6	1397.5	4404.5	3865.5	1798.3	2400.1	2659.1	2381.2	3628	4271.6	3079.6	3685.7	2668.6
ENSMUSG00000027424	Mgme1	179.066	-1.36746	0.387574	5.50072e-06	0.000538765	0.659168	1.57917	0.00295212	0.0351859	133.2	87.6	92.8	305.5	234.1	153.1	143.3	151.8	107.9	184.5	246.5	204.4	231	231.2
ENSMUSG00000052712	BC004004	1515.53	0.628157	1.54559	1.44749e-05	0.00110102	0.318622	1.24714	0.00272345	0.033077	1662.5	1668.4	1940.7	1275.7	997.1	1536.9	1368.3	1278.8	1159.3	1722.7	1596.8	1720.8	1654.3	1635.1
ENSMUSG00000031659	Adcy7	12589.8	-0.532361	0.691422	1.03387e-07	2.17638e-05	0.28032	1.21446	0.000139305	0.00359678	10757.2	10051.3	11219.7	14733.7	16149.2	11295.6	10772.5	10281.5	12663.5	14365.3	14465.5	14117.1	13379.6	12005
ENSMUSG00000020453	Patz1	2186.51	-0.421338	0.746732	0.000668014	0.0180492	0.309148	1.23898	0.000716867	0.012428	2155.9	1784.5	1980.3	2612.3	2674.5	1863.9	2164.3	1764.7	1820.1	2264.8	2457.1	2505.3	2479.5	2083.8
ENSMUSG00000024180	Tmem8	1796.39	-0.436913	0.738714	6.09669e-06	0.000584133	0.291278	1.22372	4.74995e-05	0.00145853	1532.1	1771.3	1573.4	2295	2104.3	1594.2	1581.8	1504.8	1594	1998.9	1834.9	1995.3	1882.4	1887.2
ENSMUSG00000000184	Ccnd2	26060.7	0.466146	1.38141	1.07498e-05	0.000871351	0.220532	1.16516	0.00460836	0.0480277	28947.6	32924.5	29990.5	22564.2	21767.7	21537.5	23282.4	20904.7	27358.8	29276.4	29002.7	26029.5	26033.1	25229.8
ENSMUSG00000028454	Pigo	1877.68	-0.423983	0.745364	0.000406882	0.0132839	0.321278	1.24944	0.000300105	0.00635894	2056.5	1657.2	1707.8	2389.5	2460.6	1557.7	1622.4	1429.5	1642.3	2051.9	2011.6	1987.5	1974.4	1738.6
ENSMUSG00000005125	Ndrg1	791.897	1.06826	2.0969	4.72336e-09	1.54926e-06	-0.375406	0.770888	0.00478429	0.0493877	1125.8	942.2	1010	570.1	407.7	1007.9	826.5	840.9	905.4	658.4	714.3	803	633.1	641.3
ENSMUSG00000030759	Far1	2180.6	0.468202	1.38338	3.01981e-07	5.36987e-05	-0.232662	0.851063	0.000507389	0.009527	2562.2	2201.1	2478	1771.2	1718.8	2305.4	2408.2	2477.8	2401.8	2048.1	2126	2100.4	2004.4	1924.8
ENSMUSG00000036323	Srp72	5624.04	0.208995	1.15588	0.00266586	0.0461051	-0.161287	0.894227	0.00159614	0.0225618	5548.4	6185.8	5804.6	5076.4	5038.2	5960.2	5843.2	6201.6	6115.9	5122.7	5329.9	5718.3	5318	5473.2
ENSMUSG00000007613	Tgfbr1	3507.86	0.862202	1.81781	6.05398e-13	7.7623e-10	-0.334736	0.792929	0.000138529	0.00358527	4459.2	4201.6	4683.5	2612.3	2280.9	3728.8	3875.1	4393.2	3507.6	3313.9	2810.5	2887.8	2954.6	3400.9
ENSMUSG00000027994	Mcub	405.424	1.36591	2.57739	4.62965e-07	7.77341e-05	-0.603007	0.65838	0.00223878	0.0285963	613.6	518.5	557.7	250	186.7	509.2	414.8	660.7	362.8	366.1	303.2	331.9	264.1	336.8
ENSMUSG00000047454	Gphn	718.342	0.897238	1.8625	0.000113068	0.00536941	-0.483805	0.715089	0.00446511	0.0468492	917.5	983.9	784.8	529.2	432	862.2	765.5	725.1	1030.8	506.1	503.1	584	628.1	804.5
ENSMUSG00000020079	Supv3l1	909.738	0.672635	1.59398	7.48048e-06	0.000663551	-0.354877	0.781936	0.00123223	0.018526	1172.7	991.1	1047.7	710.1	632.8	987.1	928.1	1017.8	1204.5	761.5	765.4	870.1	849.2	798.2
ENSMUSG00000078812	Eif5a	13069.4	0.547343	1.46139	4.72425e-10	2.22103e-07	-0.239956	0.846771	0.000201701	0.00466487	14354.2	15225.7	16218.3	10381	10511.4	13864.4	14074.3	14898.6	13651.2	11200.8	11150.9	11436.5	13506.7	12497.8
ENSMUSG00000031933	Izumo1r	20250.6	0.500884	1.41508	6.5239e-05	0.00359426	-0.309598	0.806867	0.000781499	0.0131297	23272.5	21863.7	23526.8	14954.6	17394.6	23223.3	21728	24693	21213.1	16455	15057	19096.6	19202.8	21827.9
ENSMUSG00000096141	Dnah7a	733.748	2.18657	4.55222	6.01964e-21	1.69802e-17	-0.77101	0.586007	4.41303e-06	0.00020071	1251.5	1166.3	1045.7	210	297.7	1091.2	878.3	906.4	761.5	626.3	565.5	470.1	599.1	402.7
ENSMUSG00000005947	Itgae	3655.29	0.738731	1.66871	0.00147766	0.0306936	-0.51833	0.69818	0.00238971	0.0300302	4486.4	4266.8	4429.3	2501.4	2765.4	5423.9	3813.1	4569	3668.9	4267.5	2875.6	3611	2110.4	2385.1
ENSMUSG00000034354	Mtmr3	11355.6	0.393815	1.31386	1.50659e-06	0.000200462	-0.206357	0.866723	0.000601783	0.0108122	13700.3	12899.3	11454.6	9870	9438.6	12538.9	11958.9	12228.5	12047.9	9903.9	10684.1	10899.3	11339.2	10015.4
ENSMUSG00000015202	Cnksr3	1026.1	1.04374	2.06156	1.42965e-08	4.18635e-06	-0.495838	0.709149	0.000228492	0.00514226	1300.3	1304.8	1348.2	724.7	553.1	1234.9	1113.1	1113.9	1380.2	941.3	875.1	697.9	1015.2	762.6
ENSMUSG00000026131	Dst	5983.74	0.472345	1.38736	0.00197777	0.0376951	-0.39361	0.761223	0.000449056	0.00859374	7160.2	6937.5	6025	4605.4	5064.5	6622.4	5957.1	8904.4	6176.6	4890.9	4643.6	5820.5	5354.1	5610.2
ENSMUSG00000072501	Phf20l1	8018.12	-0.437399	0.738465	1.04053e-08	3.26125e-06	-0.175223	0.885631	0.00185297	0.0251673	7565.5	6890.7	7455.3	10216.5	9564.8	8049	8636.7	8439.2	8364.6	7671.3	8077.2	7097.5	7164.4	7061.2
ENSMUSG00000021932	Rnaseh2b	494.757	0.622061	1.53907	0.000172938	0.00736891	-0.423928	0.745393	0.000436727	0.00844701	558.2	502.2	610.8	363.7	360.3	577.9	619.1	586.4	562.2	416.2	411.1	500.3	401.1	457.1
ENSMUSG00000002578	Ikzf4	7448.93	0.797959	1.73864	1.38684e-11	8.8909e-09	-0.257722	0.836408	0.00298233	0.0354295	10550.8	9785.5	9969.1	5295.5	6326	7332.6	7159.7	6902.7	9090.2	6371.4	6171.6	7118.9	6089.2	6121.8
ENSMUSG00000024644	Cndp2	2970.43	0.581941	1.49686	4.80027e-08	1.12838e-05	-0.340847	0.789578	1.29663e-05	0.000503372	3372.8	3407.1	3478.3	2472.3	2095.2	3076.9	3298.7	3354.7	3736.8	2565.6	2492.5	2614.3	2894.6	2726.1
ENSMUSG00000040010	Slc7a5	2115.77	0.801271	1.74264	1.55875e-06	0.000203561	-0.380943	0.767936	0.00187478	0.0252526	2716	2295.9	3196.1	1403	1737.9	2103.3	2629.9	2505.1	2084.2	1825.8	1739.1	1518.4	1947.4	1918.5
ENSMUSG00000021846	Peli2	245.937	1.41741	2.67106	0.000602068	0.0168818	-0.940249	0.521143	0.00179678	0.0246292	308.7	338.2	347	71.8	176.6	258.2	269.4	323.2	482	163.7	232.5	197.6	110	164.2
ENSMUSG00000020402	Vdac1	2171.09	0.542327	1.45632	0.000241614	0.0092601	-0.317075	0.802696	0.00348694	0.0392035	2188.8	2766.5	2796	1623	1925.7	2363.7	2192.7	2815.3	2160.3	1781.4	1853.5	1935	2106.4	1887.2
ENSMUSG00000026989	Dapl1	254.901	-1.77699	0.291791	0.000217195	0.00864703	-1.19715	0.436137	0.000752904	0.0128478	153.9	102.9	238.7	449.2	683.3	242.6	375.1	206.4	431.6	160.8	74.4	92.5	216	141.2
ENSMUSG00000027784	Ppm1l	1208.87	1.21875	2.32746	3.42059e-15	6.89199e-12	-0.57753	0.67011	3.36489e-07	2.3297e-05	1854.8	1512.6	1785.1	779.2	696.4	1528.6	1609.2	1206.7	1257.9	957.4	921.6	874	955.2	985.4
ENSMUSG00000021242	Npc2	7156.54	-0.314896	0.803909	7.21792e-05	0.00391544	-0.17935	0.883101	0.00214147	0.0277931	6747.4	6446.6	6891.9	8555.2	8101.3	7705.3	7901.7	7555.7	6994.6	6056.4	6774.3	6535.9	7078.4	6846.7
ENSMUSG00000032348	Gsta4	465.805	1.39292	2.62611	1.50202e-06	0.000200462	-0.877701	0.544234	3.41204e-05	0.00113076	522.6	557.2	969.4	301.9	218	578.9	642.5	476.1	654.7	329.2	315.3	350.4	352.1	253.2
ENSMUSG00000026074	Map4k4	12680	-0.252806	0.839262	0.00020556	0.00831286	-0.231251	0.851896	3.8824e-06	0.000183486	11881.1	11562.9	11552.2	14435.4	13362.6	13834.2	13783.6	14475.9	13467.2	11047.6	12719.9	11352.8	11912.3	12131.6
ENSMUSG00000028860	Sytl1	1202.96	0.637141	1.55524	0.000521128	0.0153125	-0.388498	0.763925	0.00400705	0.0432539	1424.2	1694.9	1419.7	1034.7	910.4	1509.8	1338.8	1460	989.7	951.7	933.7	1087.2	1148.2	938.4
ENSMUSG00000027108	Ola1	1900.64	0.481351	1.39605	0.00158996	0.03233	-0.375927	0.77061	0.000788857	0.0132292	2050.9	2625.9	1951.3	1456.6	1708.7	2351.2	2134.8	2142.6	1936.2	1652.7	1517.8	1476.5	1822.4	1781.5
ENSMUSG00000025780	Itih5	3623.1	1.00462	2.00641	3.21262e-08	8.3318e-06	-0.548146	0.683898	4.01382e-05	0.00127948	5022.1	4783.2	5358.1	2354.1	2684.6	4096.3	3481.7	4166.1	4710	2103.9	3100.7	2311.6	3348.7	3202.1
ENSMUSG00000073102	Drc1	365.63	1.38542	2.61248	0.000157082	0.00690869	-0.896938	0.537025	0.000935634	0.0150895	710.2	894.3	474.5	327.3	202.9	461.3	376.1	209.7	454.3	210	160	181	249	208.2
ENSMUSG00000001891	Ugp2	1259.18	0.594234	1.50967	2.08826e-05	0.00143404	-0.33061	0.7952	0.0012809	0.0190732	1498.3	1680.7	1468.1	1007.5	1044.6	1401.5	1269.7	1389.1	1420.3	1046.3	917	1084.3	1265.2	1136.1
ENSMUSG00000056737	Capg	5011	0.705509	1.63072	1.12516e-05	0.000906815	-0.441299	0.736471	0.000185017	0.00440072	6860	5807.9	6246.3	3968.9	3763.5	5625.9	6070.9	5793.2	5162.2	4369.7	2911.9	4409.1	4226.8	4937.6
ENSMUSG00000028278	Rragd	658.442	0.993509	1.99102	8.10098e-05	0.00424744	-0.655825	0.634712	0.000397049	0.00791912	835	1190.7	731.6	336.4	587.4	716.4	892.5	740.4	737.9	481.5	432.5	500.3	503.1	532.5
ENSMUSG00000015176	Nolc1	4193.96	0.306314	1.23654	0.00100844	0.0242022	-0.198292	0.871582	0.00380266	0.0418369	4491.1	4889.2	4698	3740.7	3849.3	4827.3	4344.8	4173.7	4383.2	3750	3658.7	3807.6	3742.7	4359.1
ENSMUSG00000025969	Nrp2	131.866	2.88763	7.40055	0.000848659	0.0215667	-1.84323	0.278697	0.00350586	0.0392647	368.7	211.9	199.1	70	0	209.3	245	88.5	196.3	73.8	56.7	39.9	42	45
ENSMUSG00000046971	Pla2g4f	483.279	1.98415	3.95629	1.17311e-11	7.8788e-09	-1.04552	0.484469	9.84807e-07	5.54656e-05	990.7	677.4	891.1	227.3	203.9	599.8	598.8	487	666	335.8	216.7	402	209	260.5
ENSMUSG00000057113	Npm1	8515.64	0.370292	1.29261	0.000337994	0.0115987	-0.296051	0.814479	9.63457e-05	0.00265807	9804	8322.8	10555.8	7575.1	7218.2	9360.9	9671.6	9686.3	8812.7	7834.9	7462.5	6741.2	7972.6	8200.4
ENSMUSG00000020783	Ncbp3	3549.09	0.325294	1.25292	0.000687178	0.0184258	-0.212075	0.863295	0.00262602	0.0320728	4060.5	4279	3690.9	3142.4	3258.9	3921.4	3374	4132.2	3606.3	3233.5	3270.9	3203.2	3282.6	3231.4
ENSMUSG00000044562	Rasip1	131.572	1.73031	3.318	0.000404476	0.0132668	-1.25391	0.419309	0.000460278	0.00877736	150.1	238.3	267.7	78.2	53.5	239.5	100.6	193.3	158.3	74.7	96.7	37	63	91
ENSMUSG00000025377	Tepsin	1126.72	-0.521074	0.696853	0.00127001	0.027771	-0.378598	0.769185	0.00151529	0.0217298	968.2	890.2	1192.6	1560.3	1358.5	1155.8	1242.2	1177.2	1423.4	1014.1	997.9	1049.2	855.2	889.2
ENSMUSG00000040723	Rcsd1	12025.5	0.189833	1.14063	0.000366704	0.0123665	-0.132144	0.912475	0.000744563	0.0127525	12710.5	13357.6	12323.5	11059.3	11379.4	12517	12421.4	12659.9	12633.7	11308.7	11587.1	11081.3	12003.4	11313.6
ENSMUSG00000041782	Lad1	1596.82	1.24064	2.36303	6.31151e-12	4.45088e-09	-0.614997	0.652931	3.65274e-06	0.000174913	2550.9	2714.5	2452.9	847.4	1331.2	1805.5	1752.6	1492.8	1808.8	1031.2	1225.8	1014.2	1297.3	1030.4
ENSMUSG00000041360	Pum3	2223.52	0.353372	1.27754	0.000548278	0.0158461	-0.246307	0.843052	0.00105213	0.0165749	2510.6	2513.8	2476.1	2013.1	1900.4	2285.6	2411.3	2405.7	2496.3	1954.5	2142.8	1753	2118.4	2147.6
ENSMUSG00000040264	Gbp2b	533.149	0.900199	1.86632	0.00283212	0.0480676	-0.671436	0.627881	0.00245415	0.0305225	683	626.4	896.9	241.9	547	534.2	611	665	693.7	405.8	456.6	298.8	403.1	400.7
ENSMUSG00000043252	Tmem64	6462.07	0.54064	1.45462	9.76763e-06	0.000806667	-0.33332	0.793708	0.000208218	0.00480537	7995.2	8447.1	7346.1	5308.3	5594.3	6966	7698.4	6460.4	6873.4	5201.2	5818.2	4564.9	6315.2	5880.1
ENSMUSG00000039697	Ncoa7	2865.16	0.825253	1.77185	1.57519e-07	3.03421e-05	-0.554227	0.681022	1.65494e-06	8.48548e-05	3403.7	4685.5	3399.1	2133.1	2189.1	3479.9	3586.4	3313.2	2747.1	2033	2054.4	2243.5	2557.5	2286.8
ENSMUSG00000009927	Rps25	5554.85	0.309048	1.23889	0.000851772	0.0216068	-0.239641	0.846956	0.000434859	0.00844093	6116	6531.1	5888.7	4710.9	5264.3	5389.6	6088.2	6250.8	6197.1	5021.5	4606.4	5139.1	5363.1	5201.2
ENSMUSG00000035297	Cops4	1785.32	0.338461	1.26441	0.00116998	0.0266131	-0.233373	0.850644	0.0023451	0.0295722	1993.6	2036.1	1988	1479.4	1694.5	1919	1901	1911.1	1927	1622.4	1451.8	1585.5	1721.3	1763.7
ENSMUSG00000026770	Il2ra	23708	1.43508	2.70398	3.37724e-43	2.38163e-39	-0.747161	0.595775	1.64781e-22	2.23896e-19	39725.4	41188.2	39582.7	15026.5	14681.7	25645.2	25145.7	24205.9	29151.2	15939.4	16953.3	14166.7	17141.4	13358.7
ENSMUSG00000030844	Rgs10	5116.21	0.361107	1.28441	0.000507046	0.0151153	-0.330924	0.795027	1.44668e-05	0.000555668	5522.1	5693.8	5856.8	4535.4	4325.7	5825.9	5923.5	5877.3	5289.7	4314.8	4096.7	4320.6	4742.9	5301.6
ENSMUSG00000024143	Rhoq	175.712	1.07501	2.10673	0.00029826	0.0106768	-0.742437	0.597729	0.000676484	0.0118221	190.5	315.8	259	131.8	110	231.2	209.4	202	189.1	138.1	125.6	111.9	142	103.6
ENSMUSG00000025393	Atp5b	16974.2	0.246192	1.18607	0.00155469	0.0318249	-0.203676	0.868335	0.000369016	0.00750877	17227.8	19413.1	19084.9	15616.6	15705.1	18710.4	18263.6	18665	16571.9	15586.6	14772.4	14996.9	16798.3	16226.1
ENSMUSG00000015937	H2afy	9455.48	0.344626	1.26982	6.97856e-05	0.00380022	-0.25952	0.835366	4.61757e-05	0.00143	10319.1	11540.5	10173.1	8420.7	8396	9962.8	10056.9	10513	10327.5	7867.1	8541.3	8075.6	9641.9	8541.4
ENSMUSG00000025613	Cct8	6847.86	0.329212	1.25633	0.00113951	0.026218	-0.255014	0.837979	0.000608287	0.0108931	7469.8	8031.5	7791.7	5331.9	7030.5	7336.7	7104.8	7799.3	7168.3	6112.2	6053.5	5864.3	6187.2	6588.3
ENSMUSG00000030122	Ptms	3818.57	0.501727	1.41591	0.000210124	0.00844329	-0.446511	0.733815	7.15681e-06	0.000302702	4279	4968.6	4231.2	2884.2	3462.8	4249.4	4440.3	4773.3	4079	3023.5	2669.2	3443.6	3296.6	3659.3
ENSMUSG00000020257	Wdr82	11027.1	0.466474	1.38173	1.04088e-06	0.000149802	-0.243519	0.844682	0.000531466	0.00987527	14089.6	15039.3	13517	9988.2	10588.1	10863.5	10884.3	10704.1	11889.7	9727.9	10411.6	8776.4	9704.9	8195.1
ENSMUSG00000025362	Rps26	9470.95	0.377656	1.29923	0.000434964	0.013817	-0.335994	0.792238	2.05776e-05	0.000735783	11070.5	10533.1	10730.7	8151.5	8440.4	10813.5	10622.1	10181	10419	7337.3	7507.1	8077.6	8731.7	9977.7
ENSMUSG00000031932	Gpr83	4332.33	1.31231	2.4834	1.43673e-15	3.37726e-12	-0.827883	0.563355	7.40631e-12	2.01266e-09	6687.4	7036.3	7403.2	2794.2	2877.4	4605.5	5290.2	4740.5	5229	2885.4	3006.8	1986.5	3484.7	2625.7
ENSMUSG00000034731	Dgkh	1152.02	0.755659	1.6884	0.000168001	0.00722406	-0.558008	0.679239	0.000164515	0.00406426	1409.1	1969.9	1599.5	1082	883.1	1044.4	1397.8	1400	1125.3	1022.6	744.9	881.8	831.2	736.5
ENSMUSG00000040253	Gbp7	7396.33	0.468075	1.38326	8.96597e-07	0.000132985	-0.276745	0.825451	7.9585e-05	0.00226445	8540.3	9970.8	9663.7	6434.8	7144.6	7227.4	7510.4	7203	8471.5	6149.1	5841.5	6288.6	6554.3	6548.6
ENSMUSG00000018900	Slc22a5	1040.28	0.9517	1.93415	8.33444e-05	0.00430582	-0.746667	0.595979	2.78925e-05	0.00094159	1582.7	1847.7	1329.9	734.7	906.3	1102.7	1145.7	912.9	1516.9	782.4	822.1	754.3	614.1	511.5
ENSMUSG00000044150	A830080D01Rik	1223.93	0.390551	1.31089	0.00278536	0.0475027	-0.2946	0.815298	0.00220463	0.0282931	1310.6	1533	1483.5	1040.2	1160.6	1243.3	1308.3	1258	1442.9	1059.5	939.3	1108.6	1094.2	1152.8
ENSMUSG00000030956	Fam53b	8071.43	0.20616	1.15361	0.00231018	0.0423689	-0.145507	0.904062	0.00347638	0.0391589	8907.1	8976.7	8680.8	8002.4	7347.4	8850.7	7938.3	8466.5	8116.9	7757.3	7273.7	7328.1	7858.5	7495.3
ENSMUSG00000028270	Gbp2	4377.25	0.438007	1.35473	3.47619e-05	0.00214097	-0.280966	0.82304	0.00031351	0.00656182	5054	6204.2	5351.3	3913.5	4260.1	4398.3	4418	4172.6	5000.9	3966.7	3589.9	3489.4	3740.7	3722
ENSMUSG00000025364	Pa2g4	5030.2	0.384077	1.30502	7.90891e-05	0.00420933	-0.267855	0.830554	0.000183889	0.00439314	5307.3	6179.7	6451.2	4397.2	4766.7	5416.6	5426.4	5215.5	5195.1	4633.6	4046.5	4156.1	4534.9	4695.9
ENSMUSG00000031328	Flna	57333.1	-0.278084	0.824685	2.452e-05	0.00162752	-0.182007	0.881476	0.000172796	0.00419263	57826.7	58078.2	52773.1	71127	65228.5	59480	56556.5	61176.6	59546.9	50611	54025.8	51569.5	55026.8	49637.5
ENSMUSG00000030768	Disp1	1531.94	0.655563	1.57523	0.000679893	0.0182652	-0.537778	0.688831	0.000150573	0.00383282	2020.8	1951.6	1917.5	1610.3	881.1	1858.7	1649.9	1771.3	1741	1122	1224.8	1333.5	1101.2	1263.7
ENSMUSG00000024910	Ctsw	2287.06	0.62538	1.54262	0.000497254	0.0148902	-0.489401	0.712321	0.000224333	0.00508021	3629.8	4129.3	3005.7	2505.9	2145.7	2179.4	2136.8	1940.5	2526.1	1683	1605.2	1889.2	1398.3	1243.8
ENSMUSG00000063524	Eno1	3031.65	0.360328	1.28372	0.00298885	0.0498283	-0.25416	0.838475	0.00451215	0.0472515	4181.5	3701.5	3460	3147	2743.2	2829.1	3061.9	2936.5	3480.9	2573.2	2314.8	2592	2807.6	2614.2
ENSMUSG00000020706	Ftsj3	3757.79	0.377271	1.29888	0.00203043	0.0384307	-0.32112	0.800448	0.000359015	0.00734932	4274.4	4987	4261.2	3786.2	3152.9	4049.5	3680	3782.8	4556.9	3277.9	3366.7	2848.9	3265.6	3319.3
ENSMUSG00000060600	Eno3	814.366	0.956619	1.94076	1.98128e-05	0.0013698	-0.820224	0.566354	6.85985e-07	4.1197e-05	1316.3	1138.8	1159.8	707.4	533.9	1007.9	927.1	715.3	1181.9	619.6	515.2	632.7	487.1	458.2
ENSMUSG00000063659	Zbtb18	1597.92	0.714696	1.64114	3.46912e-05	0.00214097	-0.541001	0.687294	2.19609e-05	0.000775049	2231.9	2666.6	2234.5	1461.2	1436.2	1498.4	1772.9	1632.6	1734.8	1232.7	1414.6	1015.2	1148.2	891.3
ENSMUSG00000037280	Galnt6	10824.4	-0.295415	0.814838	0.00013804	0.00622018	-0.212763	0.862883	0.000194225	0.00455631	10880.1	11360.2	10060.9	13088.8	13338.4	11852.7	10738	10320.8	11740.6	9984.3	10021	9223.2	9554.9	9378.3
ENSMUSG00000057897	Camk2b	893.451	-0.894178	0.538054	6.52702e-06	0.000605639	-0.917844	0.529299	4.04377e-10	6.65996e-08	860.3	602	807	1378.4	1434.2	961.1	1012.5	1101.9	1393.6	611.1	494.8	597.6	624.1	629.8
ENSMUSG00000005973	Rcn1	2631.93	0.829045	1.77651	2.17124e-08	5.99746e-06	-0.644317	0.639796	3.73902e-09	4.83847e-07	4143	4266.8	3828.2	2186.8	2406.1	2534.4	2715.2	2517.1	3355.5	1866.5	2082.3	1769.5	1651.3	1524.2
ENSMUSG00000037331	Larp1	10599.4	0.398213	1.31787	2.71596e-08	7.22752e-06	-0.312464	0.805265	3.02388e-09	4.10869e-07	12603.5	12892.1	11852.8	9560	9332.6	11220.6	10827.4	11928.2	11948.2	9143.3	9048.2	8856.3	10056	9123
ENSMUSG00000024402	Lta	2398.5	0.75156	1.68361	1.05281e-05	0.000858315	-0.694771	0.617807	3.32199e-08	3.03446e-06	4154.3	3020.1	3657.1	2214.1	2075	2994.7	2140.9	2256.1	3023.5	1741.6	1483.4	1743.2	1561.3	1513.7
ENSMUSG00000026558	Uck2	3463.28	0.387093	1.30776	4.41006e-05	0.00260249	-0.337123	0.791618	1.35667e-06	7.25491e-05	3901.9	4506.2	3876.5	2970.6	3292.2	3707.9	3655.6	3970.6	3714.2	3082.1	2791	2920	3178.6	2918.6
ENSMUSG00000025026	Add3	12394.3	-0.329607	0.795753	2.62761e-05	0.00171612	-0.25342	0.838905	1.14952e-05	0.000449469	11988.1	13209.9	12226.8	16176.7	15175.2	13271.9	12235.4	12581.3	13040.7	10378.8	11622.5	9971.7	11328.2	10313.5
ENSMUSG00000037270	4932438A13Rik	17201.9	-0.401211	0.757222	1.56489e-07	3.03421e-05	-0.32055	0.800765	1.275e-08	1.29516e-06	18449.3	16544.7	17071.7	23148.9	22691.2	16694.6	17588.6	17600.2	19543.1	14706.8	15117.5	13437.7	14300.8	13930.9
ENSMUSG00000031162	Gata1	838.774	0.963551	1.9501	0.000234431	0.00913373	-1.19145	0.437862	8.34344e-10	1.27737e-07	1463.6	1781.5	1210	781.1	741.8	940.3	1036.9	622.5	1126.4	440.8	538.5	364	344.1	351.5
ENSMUSG00000023991	Foxp4	6983.14	0.297455	1.22897	0.000146465	0.00655791	-0.276419	0.825638	1.63628e-06	8.46839e-05	8142.5	7568	8341.6	6572.1	6475.4	7203.5	7710.6	6939.8	7998.7	6295.7	5756.8	6430.7	6107.2	6221.2
ENSMUSG00000049422	Chchd10	607.462	0.669621	1.59066	0.000396325	0.0130602	-0.839328	0.558904	1.65149e-09	2.4259e-07	822.8	610.1	895	456.4	519.8	684.1	860	741.5	775.9	455	423.2	407.8	450.1	402.7
ENSMUSG00000057841	Rpl32	17054.8	0.333912	1.26043	0.000219015	0.00867694	-0.356373	0.781126	8.06805e-08	6.54476e-06	19571.4	18884.4	20740.4	16249.4	15060.2	17872.2	19237.4	19660.9	18244	14492	12896.6	14171.6	16428.2	15258.4
ENSMUSG00000051586	Mical3	3051.79	0.439086	1.35574	0.0012375	0.027443	-0.449984	0.732051	7.02949e-06	0.000298479	3466.6	4154.8	4090.1	3063.3	2694.7	3373.7	3253	3425.7	3136.6	2367.9	2963	2401.2	2199.4	2135.1
ENSMUSG00000022346	Myc	6270.84	0.56918	1.48368	5.72744e-07	9.39299e-05	-0.544058	0.685839	8.4579e-11	1.70254e-08	9196.1	7954.1	7986.9	5553.8	5741.7	7484.6	7579.5	6230	6358.5	5167.1	4851.9	4146.3	4881	4660.4
ENSMUSG00000020027	Socs2	1366.1	1.22922	2.3444	1.37023e-12	1.48659e-09	-1.43976	0.368629	4.9226e-29	1.33772e-25	2829.6	2371.2	2146.5	1092	997.1	1549.4	1685.5	1381.4	2016.4	678.3	605.4	547	649.1	576.4
ENSMUSG00000019982	Myb	1948.2	0.779216	1.7162	3.67331e-05	0.00222933	-0.971524	0.509967	2.81323e-12	8.73709e-10	2834.2	2452.7	2958.4	1543	1660.2	2204.4	2734.6	1788.7	2937.2	1068.1	1440.6	1148.5	1279.3	1225
ENSMUSG00000068036	Afdn	430.794	0.952803	1.93563	0.00121833	0.0271888	-1.34146	0.394621	7.49306e-10	1.16357e-07	516.9	732.4	721	346.4	332	548.7	431	563.5	721.5	167.4	221.3	172.3	295.1	261.5
ENSMUSG00000071068	Treml2	5319.09	0.451671	1.36762	0.00115365	0.026457	-0.54466	0.685553	1.01361e-07	8.04726e-06	7529.8	6445.6	6862.9	5783.8	4373.1	5526	5957.1	5280	6647.3	3866.4	4483.6	3414.4	4109.8	4187.5
ENSMUSG00000003604	Aven	1422.52	0.512143	1.42617	0.000158061	0.00691573	-0.582112	0.667985	6.22814e-09	7.43955e-07	1878.2	2086	1621.7	1411.2	1199	1424.4	1572.6	1746.2	1643.3	1040.6	1087.2	1050.2	1036.2	1118.3
ENSMUSG00000036109	Mbnl3	1884.81	0.839105	1.78894	1.50268e-12	1.51384e-09	-0.95506	0.51582	9.42592e-28	2.0492e-24	2682.3	2581.1	2588.2	1516.6	1408.9	2207.5	2400.1	2517.1	2365.8	1214.7	1202.5	1057	1416.3	1229.2
ENSMUSG00000027678	Ncoa3	18244.9	0.26278	1.19979	0.000275562	0.0100949	-0.30678	0.808444	7.79986e-09	8.74067e-07	21065	21985	20133.5	18390.7	16715.4	20141.1	20388.2	18817.8	18809.3	14861.9	16561.8	15183.8	16588.3	15786.7
ENSMUSG00000028108	Ecm1	5781.06	0.949595	1.93133	3.63985e-14	5.70405e-11	-1.28127	0.411432	1.26286e-43	1.37273e-39	8937.1	10120.6	9235.6	5307.4	4457.9	6806.7	7302	6753.1	7452	2478.6	2901.7	2850.9	3523.7	2807.7
ENSMUSG00000038642	Ctss	8077.81	0.262544	1.19959	0.00255016	0.0446247	-0.463172	0.72539	4.62326e-13	1.62112e-10	9561.9	9134.6	8702.1	7238.6	7989.3	9280.8	9748.8	9557.4	8366.6	6675.1	6306.5	6528.1	6667.3	7332.1
ENSMUSG00000032399	Rpl4	57842.3	0.224478	1.16835	0.00146083	0.0304771	-0.358894	0.779762	4.4674e-12	1.31245e-09	62795.3	68127.5	66576.2	55571.3	57122.1	60944	65429.1	64872	61753.4	46184.6	49303.1	46030.3	53019.4	52063.4
ENSMUSG00000039137	Whrn	1067.37	0.63823	1.55642	8.29698e-05	0.00430223	-1.18475	0.439899	1.22408e-22	2.21762e-19	1631.5	1541.1	1810.2	959.3	1175.8	1122.5	1370.3	1461.1	1095.5	613	557.1	538.2	536.1	531.4
